# Linking Transcriptional and Cellular Responses of Human and Murine Pneumococcal Pneumonia

**DOI:** 10.1101/2025.02.13.638069

**Authors:** Anna-Dorothea Gorki, Karin Lakovits, Anastasiya Hladik, Ildiko Mesteri, Riem Gawish, Rui Martins, Barbara Drobits, Jörg Menche, Sylvia Knapp, Stefanie Widder

## Abstract

Community-acquired pneumonia (CAP), often caused by *Streptococcus pneumoniae*, poses a significant global health challenge, especially among high-risk populations. This study investigates the temporal dynamics of pulmonary gene expression during *S. pneumoniae*-induced pneumonia using a murine model to elucidate host-pathogen interactions and identify potential biomarkers of disease severity. Using bulk RNA sequencing, we analyzed lung tissues at early (1h, 8h) and acute infection (2d, 3d), as well as post-resolution (30d) time-points. At 2 days post-infection, differentially expressed genes (DEGs) revealed heightened innate immune responses, including chemokine and interferon signaling pathways. By 30 days post-infection, gene expression profiles and histological changes normalized, reflecting resolution of inflammation. Stratifying mice into recovered, sick, and moribund phenotypes during the acute infection phase highlighted significant transcriptional distinctions, including upregulated pro-inflammatory genes and Schlafen family members. Arginase 1 emerged as a predictive marker of disease severity, with elevated expression detectable as early as 8 hours post-infection. Comparative analyses revealed significant overlap between transcriptional responses in our model and those from a Gram-negative *Acinetobacter baumannii* pneumonia model, implicating conserved pathways, such as IL-17 and Toll-like receptor signaling. Additionally, murine DEGs correlated with human plasma proteins associated with severe CAP, including CCL8 and CD14, suggesting translational relevance.

This study underscores phase-specific transcriptional reprogramming during pneumococcal pneumonia and identifies potential biomarkers and therapeutic targets for improving outcomes in severe CAP cases.
