## Supplemental Table 2 for "Linking Transcriptional and Cellular Responses of Human and Murine Pneumococcal Pneumonia"

### Sheet: results30dsiginfvsuninf
DEGs (baseMean>50, padj<0.05, abs(log2fc)>2) at 30dpi (infected vs control)
	baseMean	log2FoldChange	lfcSE	stat	pvalue	padj	ensembl	mgi_symbol	human_symbol
ENSMUSG00000021250	784.45	-2.40513	0.262957	-9.14649	5.8813e-20	1.31247e-15	ENSMUSG00000021250	Fos	FOS
ENSMUSG00000038418	879.826	-2.13508	0.32962	-6.47741	9.33082e-11	1.04113e-06	ENSMUSG00000038418	Egr1	EGR1
