## Supplemental Table 1 for "Linking Transcriptional and Cellular Responses of Human and Murine Pneumococcal Pneumonia"

### Sheet: TableS1-2dpiDEGs
DEGs (baseMean>50, padj<0.05, abs(log2fc)>2) at 2dpi (infected vs control)
	baseMean	log2FoldChange	lfcSE	stat	pvalue	padj	ensembl	mgi_symbol	human_symbol
ENSMUSG00000058427	2885.46	10.3058	0.392344	26.2674	9.06e-100	1.9e-95	ENSMUSG00000058427	Cxcl2
ENSMUSG00000025746	493.719	9.42163	0.791783	11.8993	3.51e-21	1.27e-18	ENSMUSG00000025746	Il6	IL6
ENSMUSG00000034855	7354.93	9.39881	0.60138	15.6287	4.36e-35	3.05e-32	ENSMUSG00000034855	Cxcl10	CXCL10
ENSMUSG00000032484	1951.19	9.35959	0.860982	10.8708	6.27e-18	1.88e-15	ENSMUSG00000032484	Ngp
ENSMUSG00000057465	104.724	9.26753	1.04726	8.84931	1.97e-12	3.53e-10	ENSMUSG00000057465	Saa2
ENSMUSG00000029379	698.225	8.97882	0.927175	9.68406	2.6e-14	5.68e-12	ENSMUSG00000029379	Cxcl3
ENSMUSG00000040026	10786.3	8.92966	0.793969	11.2469	1.3e-18	3.95e-16	ENSMUSG00000040026	Saa3
ENSMUSG00000022126	2859.87	8.85137	0.824241	10.7388	4.69e-17	1.33e-14	ENSMUSG00000022126	Acod1	ACOD1
ENSMUSG00000074115	443.856	8.7722	0.460592	19.0455	3.07e-49	4.97e-46	ENSMUSG00000074115	Saa1
ENSMUSG00000060183	237.122	8.68032	0.893231	9.71789	3.75e-14	8.12e-12	ENSMUSG00000060183	Cxcl11
ENSMUSG00000029417	2237	8.61127	0.650375	13.2405	1.42e-24	6.2e-22	ENSMUSG00000029417	Cxcl9	CXCL9
ENSMUSG00000035385	903.823	8.57438	0.543326	15.7813	5.26e-34	3.57e-31	ENSMUSG00000035385	Ccl2	CCL2
ENSMUSG00000038357	226.161	8.35311	0.966493	8.6427	2.46e-11	3.89e-09	ENSMUSG00000038357	Camp	CAMP
ENSMUSG00000024912	55.0454	8.32821	1.18714	7.01537	4.89e-08	5.47e-06	ENSMUSG00000024912	Fosl1	FOSL1
ENSMUSG00000018930	1507.48	8.25313	0.337463	24.4564	5.93e-77	2.08e-73	ENSMUSG00000018930	Ccl4	CCL4L2
ENSMUSG00000000982	1186.99	8.2141	0.305189	26.9148	1.84e-92	1.29e-88	ENSMUSG00000000982	Ccl3	CCL3L3
ENSMUSG00000035373	589.35	8.09209	0.64777	12.4922	2.61e-21	9.62e-19	ENSMUSG00000035373	Ccl7	CCL7
ENSMUSG00000035186	152.419	7.94484	1.03063	7.7087	4.01e-09	5.01e-07	ENSMUSG00000035186	Ubd	UBD
ENSMUSG00000078616	79.1772	7.88604	0.875841	9.00396	9.06e-12	1.51e-09	ENSMUSG00000078616	Trim30c	TRIM5
ENSMUSG00000000157	56.5973	7.78209	0.935129	8.32194	3.14e-10	4.61e-08	ENSMUSG00000000157	Itgb2l	ITGB2
ENSMUSG00000016529	65.8035	7.5998	1.05521	7.20217	5.58e-08	6.2e-06	ENSMUSG00000016529	Il10	IL10
ENSMUSG00000027832	304.4	7.25824	0.355342	20.4261	7.58e-50	1.45e-46	ENSMUSG00000027832	Ptx3	PTX3
ENSMUSG00000026073	819.612	7.01871	0.588492	11.9266	7.44e-18	2.17e-15	ENSMUSG00000026073	Il1r2	IL1R2
ENSMUSG00000029380	305.149	6.8781	0.333243	20.6399	8e-49	1.2e-45	ENSMUSG00000029380	Cxcl1
ENSMUSG00000020641	4115.6	6.73065	0.419453	16.0462	8.41e-30	4.65e-27	ENSMUSG00000020641	Rsad2	RSAD2
ENSMUSG00000022548	1870.75	6.61231	0.739632	8.94	2.25e-10	3.35e-08	ENSMUSG00000022548	Apod	APOD
ENSMUSG00000000204	10735	6.61103	0.511101	12.9349	9.26e-20	3.09e-17	ENSMUSG00000000204	Slfn4	SLFN12L
ENSMUSG00000031762	3310.55	6.60589	0.225813	29.2537	8.91e-93	9.37e-89	ENSMUSG00000031762	Mt2
ENSMUSG00000033213	633.522	6.60333	0.255351	25.8598	5.93e-73	1.78e-69	ENSMUSG00000033213	AA467197	C15orf48
ENSMUSG00000066363	1171.49	6.56318	0.48151	13.6304	1.31e-21	5.01e-19	ENSMUSG00000066363	Serpina3f	SERPINA3
ENSMUSG00000006403	104.869	6.55305	0.583622	11.2282	3.06e-15	7.08e-13	ENSMUSG00000006403	Adamts4	ADAMTS4
ENSMUSG00000031551	707.532	6.5046	0.749614	8.67727	9.32e-10	1.26e-07	ENSMUSG00000031551	Ido1	IDO1
ENSMUSG00000068606	168.836	6.49296	0.746726	8.69524	8.89e-10	1.21e-07	ENSMUSG00000068606	Gm4841
ENSMUSG00000026981	3465.16	6.32662	0.282451	22.399	2.89e-53	6.76e-50	ENSMUSG00000026981	Il1rn	IL1RN
ENSMUSG00000079012	264.118	6.31324	0.315498	20.0104	7.54e-43	8.34e-40	ENSMUSG00000079012	Serpina3m	SERPINA3
ENSMUSG00000024401	445.541	6.29871	0.527772	11.9345	1.9e-16	5.04e-14	ENSMUSG00000024401	Tnf	TNF
ENSMUSG00000053338	135.738	6.16456	0.748365	8.23737	1.31e-08	1.53e-06	ENSMUSG00000053338	Tarm1	TARM1
ENSMUSG00000030142	1198.77	6.09175	0.326961	18.6314	3.11e-36	2.25e-33	ENSMUSG00000030142	Clec4e	CLEC4E
ENSMUSG00000093973	59.2511	6.04451	0.55907	10.8117	2.34e-13	4.68e-11	ENSMUSG00000093973	Mrgpra2a	MRGPRX3
ENSMUSG00000096719	121.522	5.95285	0.355002	16.7685	4.25e-29	2.29e-26	ENSMUSG00000096719	Mrgpra2b	MRGPRX3
ENSMUSG00000027737	374.049	5.94513	0.30894	19.2437	1.21e-37	1.01e-34	ENSMUSG00000027737	Slc7a11	SLC7A11
ENSMUSG00000018986	445.949	5.93868	0.375187	15.8286	4.42e-26	2.06e-23	ENSMUSG00000018986	Slfn3	SLFN12L
ENSMUSG00000020684	54.394	5.9269	0.545485	10.8654	3.03e-13	5.91e-11	ENSMUSG00000020684	Rasl10b	RASL10B
ENSMUSG00000044103	374.268	5.92136	0.328732	18.0127	4.19e-33	2.67e-30	ENSMUSG00000044103	Il36g	IL36G
ENSMUSG00000022902	58.8959	5.89287	0.770845	7.64469	2.21e-07	2.26e-05	ENSMUSG00000022902	Stfa2	CSTA
ENSMUSG00000026166	50.9371	5.8856	0.67244	8.7526	3.77e-09	4.77e-07	ENSMUSG00000026166	Ccl20	CCL20
ENSMUSG00000040328	81.4323	5.86438	0.495361	11.8386	3.07e-15	7.08e-13	ENSMUSG00000040328	Or2v1	OR2V2
ENSMUSG00000105504	2845.68	5.85419	0.424282	13.7979	5.23e-20	1.8e-17	ENSMUSG00000105504	Gbp5	GBP5
ENSMUSG00000090942	52.7589	5.79653	0.622711	9.30853	5.41e-10	7.63e-08	ENSMUSG00000090942	F830016B08Rik
ENSMUSG00000029371	192.249	5.75927	0.450436	12.786	3.54e-17	1.02e-14	ENSMUSG00000029371	Cxcl5	CXCL6
ENSMUSG00000001131	1098.84	5.75565	0.251774	22.8603	1.28e-50	2.7e-47	ENSMUSG00000001131	Timp1	TIMP1
ENSMUSG00000041827	881.522	5.73103	0.308719	18.5639	6.3e-34	4.14e-31	ENSMUSG00000041827	Oasl1	OASL
ENSMUSG00000020826	381.388	5.67186	0.330779	17.147	6.23e-29	3.27e-26	ENSMUSG00000020826	Nos2	NOS2
ENSMUSG00000005800	819.03	5.63107	0.283019	19.8964	5.59e-38	4.89e-35	ENSMUSG00000005800	Mmp8	MMP8
ENSMUSG00000082292	409.925	5.62601	0.524194	10.7327	2.3e-12	4.1e-10	ENSMUSG00000082292	Gm12250
ENSMUSG00000035352	139.531	5.57911	0.468486	11.9088	1.09e-14	2.46e-12	ENSMUSG00000035352	Ccl12	CCL8
ENSMUSG00000027399	859.778	5.57375	0.284409	19.5976	1.63e-36	1.23e-33	ENSMUSG00000027399	Il1a	IL1A
ENSMUSG00000002847	122.489	5.48185	0.504356	10.869	2.54e-12	4.48e-10	ENSMUSG00000002847	Pla1a	PLA1A
ENSMUSG00000000386	1161.2	5.42297	0.232323	23.3424	1.96e-49	3.43e-46	ENSMUSG00000000386	Mx1	MX1
ENSMUSG00000035692	2656.12	5.40274	0.246115	21.9521	8.9e-44	1.25e-40	ENSMUSG00000035692	Isg15	ISG15
ENSMUSG00000045502	689.896	5.39671	0.349816	15.4273	1.37e-22	5.42e-20	ENSMUSG00000045502	Hcar2	HCAR3
ENSMUSG00000041481	1356.3	5.35133	0.311387	17.1855	2.58e-27	1.29e-24	ENSMUSG00000041481	Serpina3g	SERPINA3
ENSMUSG00000045932	2606.89	5.34158	0.165072	32.3592	2.04e-91	1.07e-87	ENSMUSG00000045932	Ifit2	IFIT2
ENSMUSG00000054203	2267.98	5.33269	0.174846	30.4993	2.68e-81	1.13e-77	ENSMUSG00000054203	Ifi205	PYHIN1
ENSMUSG00000079597	173.78	5.31094	0.635903	8.35181	9.61e-08	1.05e-05	ENSMUSG00000079597	Cstdc4	CSTA
ENSMUSG00000063388	98.8839	5.29226	0.52367	10.1061	1.62e-10	2.43e-08	ENSMUSG00000063388	BC023105
ENSMUSG00000034459	3654.75	5.27594	0.286421	18.4203	1.36e-30	7.92e-28	ENSMUSG00000034459	Ifit1	IFIT1B
ENSMUSG00000056025	223.468	5.26187	0.363332	14.4823	1.38e-19	4.54e-17	ENSMUSG00000056025	Clca3a1
ENSMUSG00000016496	2801.39	5.20231	0.243437	21.3702	8.01e-40	8.02e-37	ENSMUSG00000016496	Cd274	CD274
ENSMUSG00000007682	75.8381	5.18428	0.585273	8.85789	2.65e-08	3.06e-06	ENSMUSG00000007682	Dio2	DIO2
ENSMUSG00000026822	10355	5.14878	0.478502	10.7602	2.34e-11	3.73e-09	ENSMUSG00000026822	Lcn2	LCN2
ENSMUSG00000074896	6725.4	5.14797	0.228302	22.549	1.49e-43	1.96e-40	ENSMUSG00000074896	Ifit3	IFIT3
ENSMUSG00000073489	1767.21	5.13696	0.235156	21.8449	6.78e-41	7.13e-38	ENSMUSG00000073489	Ifi204	PYHIN1
ENSMUSG00000062488	2499.12	5.13546	0.246038	20.8727	1.69e-37	1.36e-34	ENSMUSG00000062488	Ifit3b	IFIT3
ENSMUSG00000025498	2851.86	5.11017	0.194067	26.3319	4.19e-58	1.1e-54	ENSMUSG00000025498	Irf7	IRF7
ENSMUSG00000039196	176.714	5.07139	0.592775	8.55533	1.1e-07	1.18e-05	ENSMUSG00000039196	Orm1	ORM2
ENSMUSG00000092021	271.73	5.01088	0.333465	15.0267	8.66e-20	2.93e-17	ENSMUSG00000092021	Gbp11	GBP6
ENSMUSG00000028270	9645.9	5.00736	0.418057	11.9777	3.15e-13	6.08e-11	ENSMUSG00000028270	Gbp2	GBP2
ENSMUSG00000054072	5312.44	4.99676	0.285882	17.4784	5.2e-26	2.37e-23	ENSMUSG00000054072	Iigp1
ENSMUSG00000056054	9715.43	4.99445	0.452646	11.0339	1.85e-11	3.02e-09	ENSMUSG00000056054	S100a8	S100A8
ENSMUSG00000030144	913.75	4.98446	0.283767	17.5653	3.6e-26	1.72e-23	ENSMUSG00000030144	Clec4d	CLEC4D
ENSMUSG00000027514	1307.55	4.98169	0.217633	22.8904	5.04e-43	6.23e-40	ENSMUSG00000027514	Zbp1	ZBP1
ENSMUSG00000026536	1079.27	4.89975	0.22177	22.0939	2.27e-39	2.17e-36	ENSMUSG00000026536	Ifi211	PYHIN1
ENSMUSG00000046031	114.939	4.88198	0.809177	6.03326	0.000184289	0.0120649	ENSMUSG00000046031	Calhm6	CALHM6
ENSMUSG00000051439	2117.5	4.87435	0.253255	19.2468	3.72e-30	2.11e-27	ENSMUSG00000051439	Cd14	CD14
ENSMUSG00000023341	440.071	4.8709	0.209729	23.2247	5.94e-43	6.93e-40	ENSMUSG00000023341	Mx2	MX1
ENSMUSG00000027398	2712.98	4.83547	0.322171	15.009	6.77e-19	2.16e-16	ENSMUSG00000027398	Il1b	IL1B
ENSMUSG00000073555	200.448	4.83496	0.596318	8.10802	9.97e-07	9.43e-05	ENSMUSG00000073555	Iigp1c
ENSMUSG00000056071	11994.2	4.74938	0.417098	11.3867	2.17e-11	3.51e-09	ENSMUSG00000056071	S100a9	S100A9
ENSMUSG00000058755	205.99	4.69417	0.276474	16.9787	9.72e-23	3.93e-20	ENSMUSG00000058755	Osm	OSM
ENSMUSG00000032691	284.455	4.69114	0.345769	13.5673	3.54e-15	8.09e-13	ENSMUSG00000032691	Nlrp3	NLRP3
ENSMUSG00000079014	62.5234	4.67716	0.358239	13.056	3.92e-14	8.4e-12	ENSMUSG00000079014	Serpina3i	SERPINA3
ENSMUSG00000042265	385.733	4.67259	0.305818	15.279	1.17e-18	3.63e-16	ENSMUSG00000042265	Trem1	TREM1
ENSMUSG00000079362	191.306	4.55432	0.612022	7.44143	1.5e-05	0.00116263	ENSMUSG00000079362	Gm43302
ENSMUSG00000032661	465.35	4.54475	0.454064	10.009	1.05e-08	1.25e-06	ENSMUSG00000032661	Oas3	OAS3
ENSMUSG00000026358	147.768	4.48258	0.263608	17.0047	2.31e-21	8.65e-19	ENSMUSG00000026358	Rgs1	RGS1
ENSMUSG00000031765	2797.52	4.45094	0.192887	23.0754	2.72e-37	2.12e-34	ENSMUSG00000031765	Mt1	MT1F
ENSMUSG00000105096	333.413	4.41541	0.47596	9.27685	1.94e-07	2.04e-05	ENSMUSG00000105096	Gbp10	GBP6
ENSMUSG00000022586	892.576	4.3676	0.247299	17.6612	5.15e-22	2e-19	ENSMUSG00000022586	Ly6i	LY6S
ENSMUSG00000078853	2799.4	4.35964	0.294013	14.828	5.05e-16	1.3e-13	ENSMUSG00000078853	Igtp	IRGM
ENSMUSG00000056529	409.943	4.35138	0.36178	12.0277	4.03e-11	6.23e-09	ENSMUSG00000056529	Ptafr	PTAFR
ENSMUSG00000078922	4859.19	4.34748	0.447028	9.72529	7.55e-08	8.31e-06	ENSMUSG00000078922	Tgtp1
ENSMUSG00000104713	968.821	4.3322	0.452106	9.58227	1.24e-07	1.33e-05	ENSMUSG00000104713	Gbp6	GBP6
ENSMUSG00000022534	232.432	4.32024	0.352235	12.2652	2.24e-11	3.6e-09	ENSMUSG00000022534	Mefv	MEFV
ENSMUSG00000046879	3050.53	4.29789	0.209187	20.5457	2.26e-28	1.16e-25	ENSMUSG00000046879	Irgm1	IRGM
ENSMUSG00000059657	168.917	4.29633	0.642947	6.68225	0.000177422	0.0116882	ENSMUSG00000059657	Stfa2l1	CSTA
ENSMUSG00000028037	931.09	4.27499	0.305196	14.0073	4.52e-14	9.6e-12	ENSMUSG00000028037	Ifi44	IFI44
ENSMUSG00000069793	186.032	4.25784	0.403929	10.5411	1.14e-08	1.34e-06	ENSMUSG00000069793	Slfn9	SLFN13
ENSMUSG00000024222	650.517	4.2549	0.245909	17.3027	2.37e-20	8.31e-18	ENSMUSG00000024222	Fkbp5	FKBP5
ENSMUSG00000019850	1149.95	4.23545	0.191503	22.1169	8.74e-32	5.25e-29	ENSMUSG00000019850	Tnfaip3	TNFAIP3
ENSMUSG00000079339	368.676	4.22887	0.317773	13.3078	1.16e-12	2.15e-10	ENSMUSG00000079339	Ifit1bl1	IFIT1B
ENSMUSG00000033860	52.9178	4.22129	0.572564	7.3726	5.23e-05	0.00374025	ENSMUSG00000033860	Fgg	FGG
ENSMUSG00000059108	702.198	4.21956	0.489062	8.62787	2.83e-06	0.000250242	ENSMUSG00000059108	Ifitm6	IFITM1
ENSMUSG00000028965	95.0959	4.21328	0.371121	11.3529	1.23e-09	1.65e-07	ENSMUSG00000028965	Tnfrsf9	TNFRSF9
ENSMUSG00000025877	284.173	4.2126	0.298328	14.1207	6e-14	1.25e-11	ENSMUSG00000025877	Hk3	HK3
ENSMUSG00000024679	787.963	4.20448	0.185175	22.7054	5.58e-33	3.45e-30	ENSMUSG00000024679	Ms4a6d	MS4A6A
ENSMUSG00000039699	255.221	4.20445	0.320247	13.1288	2.92e-12	5.11e-10	ENSMUSG00000039699	Batf2	BATF2
ENSMUSG00000050370	351.33	4.20215	0.17039	24.6619	1.64e-38	1.5e-35	ENSMUSG00000050370	Ch25h	CH25H
ENSMUSG00000038037	253.876	4.18977	0.500339	8.37387	6.03e-06	0.000504682	ENSMUSG00000038037	Socs1	SOCS1
ENSMUSG00000062593	4136.46	4.18911	0.247919	16.8971	5.24e-19	1.69e-16	ENSMUSG00000062593	Gm49339
ENSMUSG00000078921	1595.2	4.18441	0.463967	9.01878	1.25e-06	0.000116238	ENSMUSG00000078921	Tgtp2
ENSMUSG00000052212	182.588	4.17214	0.354051	11.784	4.25e-10	6.08e-08	ENSMUSG00000052212	Cd177	CD177
ENSMUSG00000066861	533.585	4.16865	0.272858	15.2777	9.48e-16	2.35e-13	ENSMUSG00000066861	Oas1g	OAS1
ENSMUSG00000040264	50.9541	4.14934	0.413282	10.04	9.93e-08	1.08e-05	ENSMUSG00000040264	Gbp2b	GBP2
ENSMUSG00000030107	1434.81	4.13618	0.29028	14.2489	9.26e-14	1.89e-11	ENSMUSG00000030107	Usp18	USP18
ENSMUSG00000026580	115.675	4.11429	0.348453	11.8073	6.49e-10	9.09e-08	ENSMUSG00000026580	Selp	SELP
ENSMUSG00000044703	235.563	4.05941	0.276987	14.6556	5.23e-14	1.1e-11	ENSMUSG00000044703	Phf11a	PHF11
ENSMUSG00000021091	2755.19	4.04192	0.259934	15.5498	1.99e-15	4.75e-13	ENSMUSG00000021091	Serpina3n	SERPINA3
ENSMUSG00000025804	630.395	4.04021	0.27831	14.517	1.14e-13	2.31e-11	ENSMUSG00000025804	Ccr1	CCR1
ENSMUSG00000015947	352.4	4.01236	0.289087	13.8794	1.69e-12	3.06e-10	ENSMUSG00000015947	Fcgr1	FCGR1A
ENSMUSG00000028268	2689.13	4.00627	0.278188	14.4013	2.76e-13	5.47e-11	ENSMUSG00000028268	Gbp3	GBP4
ENSMUSG00000070427	590.808	3.98282	0.201459	19.7699	3.7e-23	1.52e-20	ENSMUSG00000070427	Il18bp	IL18BP
ENSMUSG00000029915	208.352	3.98221	0.226249	17.601	9.66e-19	3.03e-16	ENSMUSG00000029915	Clec5a	CLEC5A
ENSMUSG00000052270	871.489	3.95942	0.248165	15.9548	1.44e-15	3.53e-13	ENSMUSG00000052270	Fpr2	FPR2
ENSMUSG00000041449	60.3778	3.95635	0.366853	10.7846	4.84e-08	5.43e-06	ENSMUSG00000041449	Serpina3h
ENSMUSG00000031444	418.199	3.95624	0.274297	14.4232	4.95e-13	9.42e-11	ENSMUSG00000031444	F10	F10
ENSMUSG00000029798	765.705	3.94911	0.468423	8.43065	1.58e-05	0.00121955	ENSMUSG00000029798	Herc6	HERC6
ENSMUSG00000035208	606.703	3.94473	0.302535	13.0389	6.46e-11	9.84e-09	ENSMUSG00000035208	Slfn8	SLFN13
ENSMUSG00000023078	171.505	3.94135	0.382446	10.3056	1.93e-07	2.03e-05	ENSMUSG00000023078	Cxcl13	CXCL13
ENSMUSG00000048852	236.878	3.91335	0.381923	10.2464	2.72e-07	2.75e-05	ENSMUSG00000048852	Gm12185
ENSMUSG00000059089	656.863	3.9125	0.187921	20.82	1.25e-24	5.61e-22	ENSMUSG00000059089	Fcgr4	FCGR3B
ENSMUSG00000073490	697.816	3.89785	0.236487	16.4823	5.07e-16	1.3e-13	ENSMUSG00000073490	Ifi207
ENSMUSG00000091649	903.546	3.88168	0.236001	16.4477	7.73e-16	1.93e-13	ENSMUSG00000091649	Phf11b	PHF11
ENSMUSG00000021322	102.794	3.88012	0.330485	11.7407	6.39e-09	7.72e-07	ENSMUSG00000021322	Aoah	AOAH
ENSMUSG00000052776	405.822	3.87192	0.324807	11.9207	4.13e-09	5.13e-07	ENSMUSG00000052776	Oas1a	OAS1
ENSMUSG00000101389	111.723	3.86733	0.318147	12.1558	2.19e-09	2.8e-07	ENSMUSG00000101389	Ms4a4a	MS4A4E
ENSMUSG00000026628	483.308	3.85601	0.332525	11.5961	1.19e-08	1.4e-06	ENSMUSG00000026628	Atf3	ATF3
ENSMUSG00000033538	733.835	3.85393	0.224639	17.1561	7.73e-17	2.14e-14	ENSMUSG00000033538	Casp4
ENSMUSG00000005413	1920.99	3.85349	0.474547	8.12035	4.7e-05	0.00337947	ENSMUSG00000005413	Hmox1	HMOX1
ENSMUSG00000002307	876	3.84731	0.227958	16.8773	2.66e-16	7e-14	ENSMUSG00000002307	Daxx	DAXX
ENSMUSG00000020638	1335.74	3.83815	0.457138	8.39604	2.9e-05	0.00215174	ENSMUSG00000020638	Cmpk2	CMPK2
ENSMUSG00000053113	1545.44	3.81908	0.222772	17.1434	1.6e-16	4.31e-14	ENSMUSG00000053113	Socs3	SOCS3
ENSMUSG00000020407	445.166	3.81019	0.231211	16.4792	2.46e-15	5.8e-13	ENSMUSG00000020407	Upp1	UPP1
ENSMUSG00000058163	125.225	3.78718	0.38856	9.74671	2.12e-06	0.000190169	ENSMUSG00000058163	Gm5431
ENSMUSG00000043740	160.55	3.78418	0.353248	10.7125	2.2e-07	2.26e-05	ENSMUSG00000043740	Trem6l
ENSMUSG00000001156	1773.25	3.77611	0.225698	16.7309	1.78e-15	4.3e-13	ENSMUSG00000001156	Mxd1	MXD1
ENSMUSG00000052749	407.785	3.76313	0.230859	16.3006	1.11e-14	2.48e-12	ENSMUSG00000052749	Trim30b	TRIM5
ENSMUSG00000032690	845.434	3.75793	0.304514	12.3408	3.9e-09	4.9e-07	ENSMUSG00000032690	Oas2	OAS2
ENSMUSG00000023913	1090.58	3.74395	0.236137	15.855	7.6e-14	1.57e-11	ENSMUSG00000023913	Pla2g7	PLA2G7
ENSMUSG00000012519	300.222	3.72735	0.208009	17.9192	5.02e-17	1.41e-14	ENSMUSG00000012519	Mlkl	MLKL
ENSMUSG00000037411	839.246	3.71488	0.171001	21.7243	5.71e-24	2.45e-21	ENSMUSG00000037411	Serpine1	SERPINE1
ENSMUSG00000022876	647.238	3.69921	0.243109	15.2163	1.38e-12	2.52e-10	ENSMUSG00000022876	Samsn1	SAMSN1
ENSMUSG00000069792	586.007	3.69804	0.294949	12.5379	4.28e-09	5.29e-07	ENSMUSG00000069792	Wfdc17
ENSMUSG00000037849	403.051	3.67806	0.263296	13.9693	9.25e-11	1.4e-08	ENSMUSG00000037849	Ifi206
ENSMUSG00000078920	2301.93	3.67291	0.269425	13.6324	2.66e-10	3.94e-08	ENSMUSG00000078920	Ifi47
ENSMUSG00000022651	1844.05	3.67279	0.273271	13.4401	4.64e-10	6.59e-08	ENSMUSG00000022651	Retnlg	RETNLB
ENSMUSG00000027611	148.156	3.65729	0.230072	15.8963	2.94e-13	5.77e-11	ENSMUSG00000027611	Procr	PROCR
ENSMUSG00000027555	101.226	3.65388	0.339123	10.7745	5.39e-07	5.29e-05	ENSMUSG00000027555	Car13	CA13
ENSMUSG00000098934	138.116	3.64678	0.277448	13.144	1.46e-09	1.91e-07	ENSMUSG00000098934	Gvin-ps4
ENSMUSG00000024737	646.526	3.62697	0.19067	19.0222	7.14e-18	2.11e-15	ENSMUSG00000024737	Slc15a3	SLC15A3
ENSMUSG00000022218	121.126	3.61862	0.331604	10.9125	5.27e-07	5.2e-05	ENSMUSG00000022218	Tgm1	TGM1
ENSMUSG00000031504	338.626	3.61855	0.161963	22.3419	8.15e-24	3.42e-21	ENSMUSG00000031504	Rab20	RAB20
ENSMUSG00000047798	662.087	3.61345	0.280465	12.8838	4.39e-09	5.4e-07	ENSMUSG00000047798	Cd300lf	CD300LF
ENSMUSG00000017002	1481.72	3.60877	0.470632	7.66793	0.000315045	0.01953	ENSMUSG00000017002	Slpi	SLPI
ENSMUSG00000029561	2370.13	3.60213	0.271428	13.271	1.79e-09	2.31e-07	ENSMUSG00000029561	Oasl2
ENSMUSG00000072844	113.672	3.58542	0.463694	7.7323	0.000314125	0.01953	ENSMUSG00000072844	G530011O06Rikx
ENSMUSG00000028766	133.573	3.58051	0.403457	8.87457	4.48e-05	0.00323187	ENSMUSG00000028766	Alpl	ALPL
ENSMUSG00000043953	1313.19	3.57889	0.418663	8.54838	8.12e-05	0.00557716	ENSMUSG00000043953	Ccrl2	CCRL2
ENSMUSG00000024675	988.854	3.56584	0.279692	12.7492	1.08e-08	1.28e-06	ENSMUSG00000024675	Ms4a4c	MS4A4E
ENSMUSG00000025044	241.734	3.55765	0.257991	13.7899	7.82e-10	1.08e-07	ENSMUSG00000025044	Msr1	MSR1
ENSMUSG00000004328	51.4452	3.55533	0.39048	9.10503	3.4e-05	0.00249017	ENSMUSG00000004328	Hif3a	HIF3A
ENSMUSG00000021125	299.297	3.54037	0.228691	15.481	8.16e-12	1.37e-09	ENSMUSG00000021125	Arg2	ARG2
ENSMUSG00000047945	807.867	3.54029	0.321848	10.9999	8.52e-07	8.17e-05	ENSMUSG00000047945	Marcksl1	MARCKSL1
ENSMUSG00000034226	51.121	3.52993	0.395713	8.92043	5.53e-05	0.00389686	ENSMUSG00000034226	Rhov	RHOV
ENSMUSG00000057346	112.507	3.52944	0.387396	9.11068	3.94e-05	0.00286514	ENSMUSG00000057346	Apol9a	APOL4
ENSMUSG00000034394	148.272	3.51105	0.429212	8.18023	0.000215344	0.0138817	ENSMUSG00000034394	Lif	LIF
ENSMUSG00000003665	58.4567	3.50988	0.327414	10.72	2e-06	0.00018025	ENSMUSG00000003665	Has1	HAS1
ENSMUSG00000050014	172.333	3.50371	0.279662	12.5284	3.79e-08	4.35e-06	ENSMUSG00000050014	Apol10b	APOL4
ENSMUSG00000099241	142.774	3.49419	0.3537	9.87894	1.2e-05	0.000942677	ENSMUSG00000099241	Gvin-ps2
ENSMUSG00000042349	691.703	3.49171	0.447576	7.80139	0.000429776	0.0260281	ENSMUSG00000042349	Ikbke	IKBKE
ENSMUSG00000049892	141.376	3.48706	0.368197	9.47064	2.69e-05	0.00200219	ENSMUSG00000049892	Rasd1	RASD1
ENSMUSG00000072620	2683.67	3.48542	0.160161	21.762	8.92e-21	3.18e-18	ENSMUSG00000072620	Slfn2	SLFN12L
ENSMUSG00000017830	382.132	3.47423	0.219701	15.8134	9.72e-12	1.61e-09	ENSMUSG00000017830	Dhx58	DHX58
ENSMUSG00000021614	270.433	3.47284	0.257841	13.4689	5.58e-09	6.77e-07	ENSMUSG00000021614	Vcan	VCAN
ENSMUSG00000022584	3668.06	3.46841	0.21533	16.1074	4.57e-12	7.94e-10	ENSMUSG00000022584	Ly6c2	LY6S
ENSMUSG00000015437	236.877	3.46505	0.246691	14.0461	1.44e-09	1.9e-07	ENSMUSG00000015437	Gzmb	GZMB
ENSMUSG00000067297	133.285	3.46421	0.434956	7.9645	0.000380862	0.0232669	ENSMUSG00000067297	Ifit1bl2	IFIT1B
ENSMUSG00000049988	138.39	3.45076	0.377396	9.14358	6.05e-05	0.00423759	ENSMUSG00000049988	Lrrc25	LRRC25
ENSMUSG00000049502	89.8303	3.44776	0.341317	10.1013	1.11e-05	0.00088635	ENSMUSG00000049502	Dtx3l	DTX3L
ENSMUSG00000040483	945.054	3.43293	0.13514	25.4028	1.44e-26	7.03e-24	ENSMUSG00000040483	Xaf1	XAF1
ENSMUSG00000103105	66.8738	3.4283	0.414606	8.26882	0.000285569	0.0179678	ENSMUSG00000103105	Gm18752
ENSMUSG00000102051	176.653	3.41289	0.364445	9.36462	5.29e-05	0.0037695	ENSMUSG00000102051	Ly6a2
ENSMUSG00000046688	464.552	3.41231	0.215116	15.8627	2.6e-11	4.04e-09	ENSMUSG00000046688	Tifa	TIFA
ENSMUSG00000110697	52.198	3.39363	0.443704	7.64842	0.000842134	0.0494342	ENSMUSG00000110697	Gm31718
ENSMUSG00000051748	337.028	3.39225	0.309644	10.9553	3.46e-06	0.00029821	ENSMUSG00000051748	Wfdc21
ENSMUSG00000040253	2117.88	3.38372	0.320761	10.549	8.02e-06	0.000650842	ENSMUSG00000040253	Gbp7	GBP4
ENSMUSG00000079363	3420.17	3.37713	0.317471	10.6376	7.2e-06	0.000588343	ENSMUSG00000079363	Gbp4	GBP6
ENSMUSG00000083161	141.315	3.37274	0.349405	9.65283	4.27e-05	0.00309309	ENSMUSG00000083161	Gm11427
ENSMUSG00000068245	1084.54	3.36075	0.194385	17.2891	1.28e-12	2.36e-10	ENSMUSG00000068245	Phf11d	PHF11
ENSMUSG00000028862	397.847	3.3427	0.349508	9.56402	6.11e-05	0.00426542	ENSMUSG00000028862	Map3k6	MAP3K6
ENSMUSG00000032515	760.663	3.33709	0.221998	15.0321	8.56e-10	1.18e-07	ENSMUSG00000032515	Csrnp1	CSRNP1
ENSMUSG00000029322	3243.73	3.33471	0.215896	15.446	3.16e-10	4.61e-08	ENSMUSG00000029322	Plac8	PLAC8
ENSMUSG00000068246	131.84	3.33416	0.358159	9.30915	9.76e-05	0.00663038	ENSMUSG00000068246	Apol9b	APOL4
ENSMUSG00000039395	124.194	3.32527	0.381415	8.71827	0.000255779	0.0162393	ENSMUSG00000039395	Mreg	MREG
ENSMUSG00000034422	3302.69	3.32372	0.294423	11.2889	3.46e-06	0.00029821	ENSMUSG00000034422	Parp14	PARP14
ENSMUSG00000079018	9523.12	3.32208	0.247779	13.4074	4.76e-08	5.38e-06	ENSMUSG00000079018	Ly6c1	LY6S
ENSMUSG00000078763	523.755	3.31848	0.213752	15.5249	3.45e-10	5e-08	ENSMUSG00000078763	Slfn1	SLFN12L
ENSMUSG00000026177	333.052	3.31828	0.329628	10.0668	3.18e-05	0.00233404	ENSMUSG00000026177	Slc11a1	SLC11A1
ENSMUSG00000104348	92.5471	3.30834	0.31573	10.4784	1.71e-05	0.00130966	ENSMUSG00000104348	Gm37691
ENSMUSG00000022094	555.675	3.30694	0.284643	11.6179	2.2e-06	0.00019676	ENSMUSG00000022094	Slc39a14	SLC39A14
ENSMUSG00000074151	1252.48	3.2871	0.256837	12.7984	2.7e-07	2.74e-05	ENSMUSG00000074151	Nlrc5	NLRC5
ENSMUSG00000079227	237.894	3.27943	0.25306	12.9591	2.14e-07	2.22e-05	ENSMUSG00000079227	Ccr5	CCR5
ENSMUSG00000036067	189.641	3.27698	0.317868	10.3092	2.94e-05	0.00217786	ENSMUSG00000036067	Slc2a6	SLC2A6
ENSMUSG00000034987	58.921	3.26618	0.302969	10.7806	1.46e-05	0.00113821	ENSMUSG00000034987	Hrh2	HRH2
ENSMUSG00000030921	2057.17	3.26407	0.280555	11.6343	3.31e-06	0.000287381	ENSMUSG00000030921	Trim30a	TRIM5
ENSMUSG00000053101	246.093	3.24465	0.278321	11.6579	3.87e-06	0.000332349	ENSMUSG00000053101	Gpr141	GPR141
ENSMUSG00000027995	884.208	3.24278	0.265446	12.2164	1.42e-06	0.000129873	ENSMUSG00000027995	Tlr2	TLR2
ENSMUSG00000021266	2650.36	3.24101	0.22062	14.6905	9.27e-09	1.11e-06	ENSMUSG00000021266	Wars1	WARS1
ENSMUSG00000054855	395.085	3.23596	0.24573	13.1687	2.46e-07	2.51e-05	ENSMUSG00000054855	Rnd1	RND1
ENSMUSG00000091144	261.264	3.23058	0.277216	11.6537	4.52e-06	0.000384344	ENSMUSG00000091144	Phf11c	PHF11
ENSMUSG00000037921	391.338	3.2295	0.290355	11.1226	1.15e-05	0.000908349	ENSMUSG00000037921	Ddx60	DDX60
ENSMUSG00000020572	2571.46	3.21976	0.152979	21.047	7.72e-16	1.93e-13	ENSMUSG00000020572	Nampt	NAMPT
ENSMUSG00000027333	485.787	3.18516	0.192952	16.5075	4.07e-10	5.86e-08	ENSMUSG00000027333	Smox	SMOX
ENSMUSG00000043939	76.6874	3.18252	0.341748	9.31246	0.000269884	0.0170319	ENSMUSG00000043939	Trem4
ENSMUSG00000043263	965.948	3.17971	0.268902	11.8248	5.74e-06	0.000482783	ENSMUSG00000043263	Ifi209
ENSMUSG00000037321	1841.32	3.16259	0.163678	19.322	6.11e-13	1.15e-10	ENSMUSG00000037321	Tap1	TAP1
ENSMUSG00000021453	456.902	3.15914	0.176403	17.9086	2.5e-11	3.92e-09	ENSMUSG00000021453	Gadd45g	GADD45G
ENSMUSG00000048572	230.983	3.1486	0.26289	11.9769	6.24e-06	0.000518066	ENSMUSG00000048572	Tmem252	TMEM252
ENSMUSG00000033355	1144.44	3.13799	0.23369	13.428	5.59e-07	5.46e-05	ENSMUSG00000033355	Rtp4	RTP4
ENSMUSG00000066361	369.122	3.13258	0.25061	12.4998	3.1e-06	0.000271628	ENSMUSG00000066361	Serpina3c	SERPINA3
ENSMUSG00000061878	640.283	3.13256	0.329079	9.51918	0.000289133	0.0180838	ENSMUSG00000061878	Sphk1	SPHK1
ENSMUSG00000041754	88.8976	3.1323	0.285217	10.9822	3.59e-05	0.0026225	ENSMUSG00000041754	Trem3
ENSMUSG00000023067	1840.16	3.1315	0.275067	11.3845	1.95e-05	0.0014887	ENSMUSG00000023067	Cdkn1a	CDKN1A
ENSMUSG00000032487	413.2	3.13071	0.229876	13.6192	4.35e-07	4.32e-05	ENSMUSG00000032487	Ptgs2	PTGS2
ENSMUSG00000055994	140.428	3.10894	0.297733	10.4421	9.78e-05	0.00663038	ENSMUSG00000055994	Nod2	NOD2
ENSMUSG00000024014	1082	3.10462	0.182583	17.0038	7.24e-10	1.01e-07	ENSMUSG00000024014	Pim1	PIM1
ENSMUSG00000012428	325.198	3.09817	0.330157	9.38393	0.000440177	0.0265052	ENSMUSG00000012428	Steap4	STEAP4
ENSMUSG00000026773	1869.05	3.09157	0.188765	16.3779	3.68e-09	4.68e-07	ENSMUSG00000026773	Pfkfb3	PFKFB3
ENSMUSG00000021750	231.025	3.08172	0.311504	9.89304	0.000257745	0.0163148	ENSMUSG00000021750	Fam107a	FAM107A
ENSMUSG00000033715	1485	3.07903	0.277477	11.0965	5.04e-05	0.00361391	ENSMUSG00000033715	Akr1c14
ENSMUSG00000073491	461.219	3.07451	0.23702	12.9715	2.9e-06	0.000255136	ENSMUSG00000073491	Ifi213
ENSMUSG00000068417	424.185	3.06513	0.224161	13.6738	1.01e-06	9.51e-05	ENSMUSG00000068417	Pnp2	PNP
ENSMUSG00000057596	772.483	3.06082	0.25086	12.2013	1.17e-05	0.000928262	ENSMUSG00000057596	Trim30d	TRIM5
ENSMUSG00000047810	476.582	3.04137	0.200487	15.1699	1.03e-07	1.11e-05	ENSMUSG00000047810	Ccdc88b	CCDC88B
ENSMUSG00000020676	78.0023	3.03466	0.30055	10.097	0.000288136	0.0180751	ENSMUSG00000020676	Ccl11	CCL11
ENSMUSG00000038301	812.37	3.02451	0.124317	24.3291	8.53e-17	2.33e-14	ENSMUSG00000038301	Snx10	SNX10
ENSMUSG00000021281	1355.69	3.01502	0.266435	11.3162	6.96e-05	0.00482644	ENSMUSG00000021281	Tnfaip2	TNFAIP2
ENSMUSG00000063268	900.032	3.00749	0.149175	20.1609	7.2e-12	1.23e-09	ENSMUSG00000063268	Parp10	PARP10
ENSMUSG00000048621	70.3028	2.96859	0.284429	10.437	0.000330347	0.0204184	ENSMUSG00000048621	Gm6377
ENSMUSG00000039236	968.241	2.96794	0.228539	12.9866	1.14e-05	0.00090832	ENSMUSG00000039236	Isg20	ISG20
ENSMUSG00000029780	679.295	2.96711	0.237721	12.4815	2.37e-05	0.00179037	ENSMUSG00000029780	Nt5c3	NT5C3A
ENSMUSG00000056749	224.758	2.96634	0.2715	10.9257	0.000185955	0.0121361	ENSMUSG00000056749	Nfil3	NFIL3
ENSMUSG00000024066	3637.23	2.96338	0.188744	15.7005	1.66e-07	1.76e-05	ENSMUSG00000024066	Xdh	XDH
ENSMUSG00000087006	735.667	2.95996	0.209319	14.1409	2.26e-06	0.000201039	ENSMUSG00000087006	Gm13889	C11orf96
ENSMUSG00000079419	757.45	2.94579	0.198602	14.8327	9.57e-07	9.1e-05	ENSMUSG00000079419	Ms4a6c	MS4A6A
ENSMUSG00000026896	962.254	2.94267	0.170938	17.2149	1.75e-08	2.03e-06	ENSMUSG00000026896	Ifih1	IFIH1
ENSMUSG00000020089	412.434	2.94148	0.231503	12.706	2.38e-05	0.00179197	ENSMUSG00000020089	Ppa1	PPA1
ENSMUSG00000035004	429.485	2.93885	0.193879	15.1582	6.41e-07	6.24e-05	ENSMUSG00000035004	Igsf6	IGSF6
ENSMUSG00000070327	4162.27	2.92905	0.245147	11.9481	7.54e-05	0.00521234	ENSMUSG00000070327	Rnf213	RNF213
ENSMUSG00000075010	2617.99	2.92745	0.18318	15.9813	2.06e-07	2.15e-05	ENSMUSG00000075010	AW112010
ENSMUSG00000033777	364.73	2.92727	0.193993	15.0896	8.77e-07	8.38e-05	ENSMUSG00000033777	Tlr13
ENSMUSG00000022906	1327.27	2.90763	0.18222	15.9567	3.16e-07	3.15e-05	ENSMUSG00000022906	Parp9	PARP9
ENSMUSG00000038264	877.995	2.89435	0.190891	15.1623	1.4e-06	0.000128395	ENSMUSG00000038264	Sema7a	SEMA7A
ENSMUSG00000052837	1059.41	2.89301	0.247108	11.7074	0.000150855	0.0100007	ENSMUSG00000052837	Junb	JUNB
ENSMUSG00000053175	372.617	2.87413	0.202752	14.1756	8.11e-06	0.000655823	ENSMUSG00000053175	Bcl3	BCL3
ENSMUSG00000042726	1528.08	2.85463	0.119843	23.8197	4.97e-13	9.42e-11	ENSMUSG00000042726	Trafd1	TRAFD1
ENSMUSG00000018899	3637.62	2.85343	0.258047	11.0578	0.000471039	0.0282019	ENSMUSG00000018899	Irf1	IRF1
ENSMUSG00000024079	587.904	2.84078	0.259691	10.9391	0.000602643	0.0358769	ENSMUSG00000024079	Eif2ak2	EIF2AK2
ENSMUSG00000025161	313.282	2.83995	0.229849	12.3558	0.000128903	0.00865463	ENSMUSG00000025161	Slc16a3	SLC16A3
ENSMUSG00000028793	683.743	2.83381	0.140475	20.1731	1.46e-09	1.91e-07	ENSMUSG00000028793	Rnf19b	RNF19B
ENSMUSG00000005057	79.9251	2.82139	0.2466	11.4412	0.000432868	0.02614	ENSMUSG00000005057	Sh2b2	SH2B2
ENSMUSG00000036362	168.76	2.80912	0.222359	12.6333	0.000136953	0.0091658	ENSMUSG00000036362	P2ry13	P2RY13
ENSMUSG00000042677	228.627	2.78916	0.225496	12.369	0.000232918	0.0149687	ENSMUSG00000042677	Zc3h12a	ZC3H12A
ENSMUSG00000027639	4155.75	2.78802	0.157715	17.6776	2.92e-07	2.94e-05	ENSMUSG00000027639	Samhd1	SAMHD1
ENSMUSG00000037447	488.194	2.77569	0.165066	16.8156	1.31e-06	0.000120845	ENSMUSG00000037447	Arid5a	ARID5A
ENSMUSG00000020400	573.272	2.72913	0.188178	14.5029	5.34e-05	0.00379011	ENSMUSG00000020400	Tnip1	TNIP1
ENSMUSG00000056116	1722.4	2.72586	0.176709	15.4256	2e-05	0.00152183	ENSMUSG00000056116	H2-T22
ENSMUSG00000070031	294.231	2.72267	0.196127	13.8822	0.000114487	0.00771138	ENSMUSG00000070031	Sp140
ENSMUSG00000028885	153.747	2.7114	0.210521	12.8795	0.000363442	0.0222675	ENSMUSG00000028885	Smpdl3b	SMPDL3B
ENSMUSG00000039501	1006.26	2.68782	0.202382	13.2809	0.000338607	0.0208675	ENSMUSG00000039501	Znfx1	ZNFX1
ENSMUSG00000037966	512.243	2.68341	0.164193	16.3431	1.58e-05	0.00121732	ENSMUSG00000037966	Ninj1	NINJ1
ENSMUSG00000020077	5340.2	2.65518	0.135977	19.5267	7.24e-07	7.01e-05	ENSMUSG00000020077	Srgn	SRGN
ENSMUSG00000020120	1803.53	2.64679	0.136163	19.4384	1.02e-06	9.54e-05	ENSMUSG00000020120	Plek	PLEK
ENSMUSG00000040033	1711.21	2.6442	0.200647	13.1784	0.000662239	0.0393134	ENSMUSG00000040033	Stat2	STAT2
ENSMUSG00000036053	820.02	2.61382	0.178933	14.6078	0.00030133	0.0187907	ENSMUSG00000036053	Fmnl2	FMNL2
ENSMUSG00000021025	3717.36	2.59462	0.146229	17.7436	2.39e-05	0.00179197	ENSMUSG00000021025	Nfkbia	NFKBIA
ENSMUSG00000067212	2030.84	2.58087	0.131465	19.6317	4.97e-06	0.000421138	ENSMUSG00000067212	H2-T23
ENSMUSG00000022500	1551.05	2.53289	0.126529	20.0182	1.27e-05	0.000994299	ENSMUSG00000022500	Litaf	LITAF
ENSMUSG00000006818	1781.92	2.50848	0.124599	20.1324	2.24e-05	0.0017013	ENSMUSG00000006818	Sod2	SOD2
ENSMUSG00000024063	1626.56	-2.68097	0.154467	-17.3563	5.2e-06	0.000439168	ENSMUSG00000024063	Lbh	LBH
ENSMUSG00000046916	633.869	-2.7203	0.165777	-16.4094	6.96e-06	0.000571656	ENSMUSG00000046916	Myct1	MYCT1
ENSMUSG00000071042	717.987	-2.79828	0.139113	-20.1151	4.78e-09	5.84e-07	ENSMUSG00000071042	Rasgrp3	RASGRP3
ENSMUSG00000078794	130.779	-2.87353	0.241377	-11.9048	0.000147901	0.00986709	ENSMUSG00000078794	Dact3	DACT3
ENSMUSG00000027559	524.587	-2.97292	0.291491	-10.199	0.000422321	0.0257249	ENSMUSG00000027559	Car3	CA3
ENSMUSG00000094910	107.017	-3.0328	0.297198	-10.2046	0.000255322	0.0162393	ENSMUSG00000094910	D430019H16Rik	C14orf132
ENSMUSG00000017309	107.411	-3.0927	0.307114	-10.0702	0.000186875	0.0121585	ENSMUSG00000017309	Cd300lg	CD300LG
ENSMUSG00000057182	288.091	-3.25323	0.251581	-12.9311	3.16e-07	3.15e-05	ENSMUSG00000057182	Scn3a	SCN3A
ENSMUSG00000024440	181.936	-3.57308	0.261686	-13.6541	9.2e-10	1.25e-07	ENSMUSG00000024440	Pcdh12	PCDH12
ENSMUSG00000044461	55.3624	-3.61465	0.477326	-7.57272	0.000358876	0.022052	ENSMUSG00000044461	Shisa2	SHISA2
ENSMUSG00000044338	429.449	-3.70658	0.256747	-14.4367	1.5e-11	2.46e-09	ENSMUSG00000044338	Aplnr	APLNR
ENSMUSG00000034881	56.9479	-3.83903	0.438108	-8.76276	1.35e-05	0.00105336	ENSMUSG00000034881	Tbxa2r	TBXA2R
ENSMUSG00000041644	50.8096	-3.98096	0.623017	-6.3898	0.00073734	0.0435258	ENSMUSG00000041644	Slc5a12	SLC5A12
ENSMUSG00000026616	112.119	-4.00719	0.441351	-9.07937	2.71e-06	0.00024031	ENSMUSG00000026616	Cr2	CR2
ENSMUSG00000027996	74.6577	-4.60671	0.514637	-8.95137	2.04e-07	2.13e-05	ENSMUSG00000027996	Sfrp2	SFRP2
ENSMUSG00000032315	249.81	-5.22699	0.425198	-12.2931	1.61e-14	3.55e-12	ENSMUSG00000032315	Cyp1a1	CYP1A1
ENSMUSG00000079355	83.8466	-6.72042	1.04718	-6.41764	3.28e-06	0.00028566	ENSMUSG00000079355	Ackr4	ACKR4
