## Supplemental Table 5 for "Linking Transcriptional and Cellular Responses of Human and Murine Pneumococcal Pneumonia"

	baseMean	log2FoldChange	lfcSE	stat	pvalue	padj	ensembl	mgi_symbol	human_symbol
ENSMUSG00000000031	72.1401367	5.668924852	1.356969718	4.17763549	2.95E-05	0.009594898	ENSMUSG00000000031	H19
ENSMUSG00000017002	976.4509673	3.655829987	0.887727136	4.118191094	3.82E-05	0.011684855	ENSMUSG00000017002	Slpi	SLPI
ENSMUSG00000017697	110.5397958	4.570885598	1.114531466	4.10117232	4.11E-05	0.012390767	ENSMUSG00000017697	Ada	ADA
ENSMUSG00000019987	61.76235408	2.545791591	0.476866978	5.338578066	9.37E-08	9.01E-05	ENSMUSG00000019987	Arg1	ARG1
ENSMUSG00000027401	50.90287469	6.650307835	1.374669561	4.837750121	1.31E-06	0.000780023	ENSMUSG00000027401	Tgm3	TGM3
ENSMUSG00000027913	273.2354226	27.41813169	4.711833531	5.818994137	5.92E-09	9.20E-06	ENSMUSG00000027913	Crct1
ENSMUSG00000030672	140.7699565	5.211381169	1.37994881	3.776503251	0.000159045	0.033114254	ENSMUSG00000030672	Mylpf	MYL11
ENSMUSG00000031097	162.8151959	5.00971139	1.325294757	3.780073347	0.000156782	0.032983048	ENSMUSG00000031097	Tnni2	TNNI2
ENSMUSG00000031972	249.5805391	7.025962051	1.651130554	4.255243194	2.09E-05	0.007957297	ENSMUSG00000031972	Acta1	ACTA1
ENSMUSG00000033508	560.3220218	7.634640065	1.395797073	5.469734971	4.51E-08	4.79E-05	ENSMUSG00000033508	Asprv1	ASPRV1
ENSMUSG00000033765	151.7598307	26.57517265	1.601095168	16.59812183	7.19E-62	1.45E-57	ENSMUSG00000033765	Calm4	CALML5
ENSMUSG00000034362	56.42171798	28.29046461	4.712080656	6.003815867	1.93E-09	3.89E-06	ENSMUSG00000034362	Csta1	CSTA
ENSMUSG00000039269	65.63909583	10.11267229	1.633007928	6.192665762	5.92E-10	1.43E-06	ENSMUSG00000039269	2300002M23Rik	C6orf15
ENSMUSG00000041984	610.5092472	7.952567851	1.511783581	5.260387764	1.44E-07	0.000126227	ENSMUSG00000041984	Rptn	RPTN
ENSMUSG00000041991	77.46032468	29.32789321	4.711995959	6.224091332	4.84E-10	1.40E-06	ENSMUSG00000041991	Hrnr	HRNR
ENSMUSG00000043165	201.5926107	9.711654166	1.256987227	7.726135922	1.11E-14	1.12E-10	ENSMUSG00000043165	Loricrin
ENSMUSG00000043472	100.9849179	9.732008435	1.502024439	6.479261045	9.22E-11	3.10E-07	ENSMUSG00000043472	Lce3d
ENSMUSG00000044041	1827.01763	11.09216875	1.701128451	6.520476891	7.01E-11	2.83E-07	ENSMUSG00000044041	Krt13
ENSMUSG00000045475	203.9469783	31.53247644	4.711855335	6.692157163	2.20E-11	1.11E-07	ENSMUSG00000045475	Lce3c
ENSMUSG00000050463	81.07676177	6.82076713	1.685309856	4.047188773	5.18E-05	0.01465833	ENSMUSG00000050463	Krt78	KRT78
ENSMUSG00000053522	80.61107036	8.658707252	1.948501252	4.443778131	8.84E-06	0.003967067	ENSMUSG00000053522	Lgals7	LGALS7B
ENSMUSG00000054146	57.8656002	4.523361685	0.972685484	4.650384694	3.31E-06	0.001808451	ENSMUSG00000054146	Krt15	KRT15
ENSMUSG00000059668	1598.443978	13.1535935	2.2312404	5.895193318	3.74E-09	6.30E-06	ENSMUSG00000059668	Krt4	KRT4
ENSMUSG00000059956	315.7753046	9.60083115	1.846322545	5.19997504	1.99E-07	0.000167724	ENSMUSG00000059956	Serpinb12	SERPINB12
ENSMUSG00000061527	63.20836329	7.871565092	1.781099329	4.419498095	9.89E-06	0.00425106	ENSMUSG00000061527	Krt5	KRT5
ENSMUSG00000061723	214.8239405	5.922917038	1.470951605	4.02658865	5.66E-05	0.015445003	ENSMUSG00000061723	Tnnt3	TNNT3
ENSMUSG00000063130	217.7803478	4.310380374	1.094921614	3.936702242	8.26E-05	0.020345993	ENSMUSG00000063130	Calml3	CALML3
ENSMUSG00000068885	269.5851442	36.14617315	4.71183438	7.671359015	1.70E-14	1.15E-10	ENSMUSG00000068885	Lce3f
ENSMUSG00000071858	104.8742667	28.10069734	4.711936752	5.963725496	2.47E-09	4.53E-06	ENSMUSG00000071858	Gm94	C5orf46
