## Supplemental Table 7 for "Linking Transcriptional and Cellular Responses of Human and Murine Pneumococcal Pneumonia"

Enrichment FDR	nGenes	Pathway Genes	Fold Enrichment	Pathway	URL	Genes
2.71E-17	26	95	9.658024576	Path:mmu04061 Viral protein interaction with cytokine and cytokine receptor	http://www.genome.jp/kegg-bin/show_pathway?mmu04061	Cxcr2 Ccr1 Ackr3 Csf1 Cxcl1 Cxcl10 Il10 Il18rap Il6 Cxcl9 Ccl11 Ccl12 Ccl2 Ccl20 Ccl3 Ccl4 Ccl5 Ccl7 Cxcl2 Cxcl5 Tnf Tnfrsf1b Ccl19 Cxcl3 Cxcl13 Cxcl11
3.06E-16	25	93	9.286562093	Path:mmu04657 IL-17 signaling pathway	http://www.genome.jp/kegg-bin/show_pathway?mmu04657	Csf3 Fosl1 Cxcl1 Cxcl10 Ifng Il1b Il6 Lcn2 Mmp9 Nfkbia Ptgs2 S100a8 S100a9 Ccl11 Ccl12 Ccl2 Ccl20 Ccl7 Cxcl2 Cxcl5 Tnf Tnfaip3 Mapk13 Cxcl3 Ikbke
8.31E-18	30	113	8.307251908	Path:mmu04668 TNF signaling pathway	http://www.genome.jp/kegg-bin/show_pathway?mmu04668	Birc3 Bcl3 Socs3 Csf1 Cxcl1 Cxcl10 Ifi47 Il1b Il6 Irf1 Junb Lif Mmp9 Nfkbia Ptgs2 Ccl12 Ccl2 Ccl20 Ccl5 Cxcl2 Cxcl5 Tnf Tnfaip3 Tnfrsf1b Nod2 Map3k8 Mapk13 Cxcl3 Gm5431 Mlkl
6.31E-11	20	100	7.252362777	Path:mmu04620 Toll-like receptor signaling pathway	http://www.genome.jp/kegg-bin/show_pathway?mmu04620	Cd14 Cd80 Cd86 Cxcl10 Il1b Il6 Cxcl9 Myd88 Nfkbia Ccl3 Ccl4 Ccl5 Tlr6 Tnf Tlr2 Map3k8 Mapk13 Irf7 Cxcl11 Ikbke
1.38E-18	36	205	7.120501636	Path:mmu04621 NOD-like receptor signaling pathway	http://www.genome.jp/kegg-bin/show_pathway?mmu04621	Birc3 Casp4 Camp Gbp2 Cxcl1 Ifi204 Il1b Il6 Myd88 Naip2 Nfkbia Nfkbib Ccl12 Ccl2 Ccl5 Cxcl2 Stat2 Nlrp3 Tnf Tnfaip3 Gbp5 Gbp7 Oas1g Oas1b Oas3 Oas2 Oas1a Nod2 Mapk13 Trpm2 Cxcl3 Irf7 Mefv Gbp3 Ikbke Nampt
1.75E-05	10	63	6.621722536	Path:mmu04623 Cytosolic DNA-sensing pathway	http://www.genome.jp/kegg-bin/show_pathway?mmu04623	Cxcl10 Il1b Il6 Nfkbia Nfkbib Ccl4 Ccl5 Irf7 Ikbke Zbp1
2.66E-11	24	124	6.091984733	Path:mmu04380 Osteoclast differentiation	http://www.genome.jp/kegg-bin/show_pathway?mmu04380	Socs3 Socs1 Csf1 Fcgr1 Fcgr2b Fcgr3 Fosl1 Fosl2 Ifng Il1a Il1b Junb Lcp2 Ncf1 Ncf4 Nfkbia Pira2 Lilra6 Pirb Spi1 Stat2 Tnf Fcgr4 Mapk13
9.26E-09	19	105	5.73008465	Path:mmu04064 NF-kappa B signaling pathway	http://www.genome.jp/kegg-bin/show_pathway?mmu04064	Birc3 Bcl2a1b Bcl2a1d Cd14 Gadd45a Cxcl1 Il1b Gadd45b Myd88 Nfkbia Ptgs2 Ccl4 Cxcl2 Tnf Tnfaip3 Gadd45g Malt1 Ccl19 Cxcl3
1.38E-18	43	292	5.67002908	Path:mmu04060 Cytokine-cytokine receptor interaction	http://www.genome.jp/kegg-bin/show_pathway?mmu04060	Bmp3 Cxcr2 Ccr1 Ackr3 Csf1 Csf2rb Csf2rb2 Csf3 Cxcl1 Cxcl10 Ifng Il10 Il15ra Il18rap Il1a Il1b Il1r2 Il1rn Il4ra Il6 Inhbb Lif Cxcl9 Osm Ccl11 Ccl12 Ccl2 Ccl20 Ccl3 Ccl4 Ccl5 Ccl7 Cxcl2 Cxcl5 Tnf Tnfrsf1b Tnfrsf9 Ccl19 Il27 Cxcl3 Ebi3 Cxcl13 Cxcl11
1.11E-07	18	112	5.2217012	Path:mmu04625 C-type lectin receptor signaling pathway	http://www.genome.jp/kegg-bin/show_pathway?mmu04625	Bcl3 Plk3 Fcer1g Il10 Il1b Il6 Irf1 Cd209a Clec4d Nfkbia Ptgs2 Stat2 Nlrp3 Tnf Malt1 Mapk13 Ikbke Clec4e
0.001141091	8	70	4.873587786	Path:mmu04622 RIG-I-like receptor signaling pathway	http://www.genome.jp/kegg-bin/show_pathway?mmu04622	Cxcl10 Nfkbia Nfkbib Tnf Mapk13 Irf7 Ikbke Ifih1
0.000185049	11	77	4.589851511	Path:mmu04662 B cell receptor signaling pathway	http://www.genome.jp/kegg-bin/show_pathway?mmu04662	Fcgr2b Nfkbia Nfkbib Nfkbie Pira2 Lilra6 Pirb Vav1 Rasgrp3 Malt1 Ifitm1
2.64E-09	26	192	4.49976145	Path:mmu04062 Chemokine signaling pathway	http://www.genome.jp/kegg-bin/show_pathway?mmu04062	Cxcr2 Ccr1 Fgr Cxcl1 Hck Cxcl10 Cxcl9 Ncf1 Nfkbia Nfkbib Ccl11 Ccl12 Ccl2 Ccl20 Ccl3 Ccl4 Ccl5 Ccl7 Cxcl2 Cxcl5 Stat2 Vav1 Ccl19 Cxcl3 Cxcl13 Cxcl11
0.000211047	12	93	4.153625954	Path:mmu04640 Hematopoietic cell lineage	http://www.genome.jp/kegg-bin/show_pathway?mmu04640	Cd14 Cd33 Csf1 Csf3 Fcgr1 Il1a Il1b Il1r2 Il4ra Il6 Itgam Tnf
0.000130845	13	103	4.082257811	Path:mmu04660 T cell receptor signaling pathway	http://www.genome.jp/kegg-bin/show_pathway?mmu04660	Ctla4 Ifng Il10 Lcp2 Nfkbia Nfkbib Nfkbie Pak6 Tnf Vav1 Malt1 Map3k8 Mapk13
0.002100474	10	88	3.626181389	Path:mmu05235 PD-L1 expression and PD-1 checkpoint pathway in cancer	http://www.genome.jp/kegg-bin/show_pathway?mmu05235	Hif1a Ifng Myd88 Nfkbia Nfkbib Nfkbie Tlr2 Mapk13 Batf Cd274
0.000878883	12	113	3.514606577	Path:mmu04066 HIF-1 signaling pathway	http://www.genome.jp/kegg-bin/show_pathway?mmu04066	Egln3 Hif1a Hk2 Hmox1 Ifng Il6 Pfkfb3 Nos2 Serpine1 Slc2a1 Hk3 Timp1
4.02E-05	18	212	3.470117886	Path:mmu05202 Transcriptional misregulation in cancer	http://www.genome.jp/kegg-bin/show_pathway?mmu05202	Birc3 Bcl2a1b Bcl2a1d Cd14 Cd86 Gadd45a Fcgr1 Gzmb Il1r2 Il6 Itgam Mmp9 Myc Gadd45b Pml Spi1 Gadd45g Nfkbiz
0.000238996	15	168	3.409692947	Path:mmu04630 JAK-STAT signaling pathway	http://www.genome.jp/kegg-bin/show_pathway?mmu04630	Socs3 Socs1 Csf2rb Csf2rb2 Csf3 Ifng Il10 Il15ra Il4ra Il6 Lif Myc Osm Pim1 Stat2
0.002050641	11	101	3.384435963	Path:mmu04933 AGE-RAGE signaling pathway in diabetic complications	http://www.genome.jp/kegg-bin/show_pathway?mmu04933	Egr1 F3 Il1a Il1b Il6 Pim1 Serpine1 Ccl12 Ccl2 Tnf Mapk13
0.00033903	15	201	3.287042122	Path:mmu04613 Neutrophil extracellular trap formation	http://www.genome.jp/kegg-bin/show_pathway?mmu04613	C5ar1 Casp4 Camp Fcgr1 Fcgr3 Fpr2 Fpr1 Itgam Ncf1 Ncf4 Padi4 Selp Tlr2 Fcgr4 Mapk13
0.00033903	16	171	3.144250185	Path:mmu04145 Phagosome	http://www.genome.jp/kegg-bin/show_pathway?mmu04145	Cd14 Fcgr1 Fcgr2b Fcgr3 H2-Q10 H2-Q4 Itgam Cd209a Ncf1 Ncf4 Msr1 Tap1 Thbs1 Tlr6 Tlr2 Fcgr4
0.001606541	13	136	3.093585997	Path:mmu04210 Apoptosis	http://www.genome.jp/kegg-bin/show_pathway?mmu04210	Birc3 Bcl2a1b Bcl2a1d Csf2rb Csf2rb2 Daxx Gadd45a Gzmb Lmnb1 Gadd45b Nfkbia Tnf Gadd45g
