## Supplemental Table 6 for "Linking Transcriptional and Cellular Responses of Human and Murine Pneumococcal Pneumonia"

### Sheet: Upregulated DEGs
Upregulated DEGs in A.baumanii and S.pneumoniae model
Trim21
Cd69
Lyve1
Slc2a6
Ikbke
Mmp8
Stat2
Hcar2
Rnf213
Gadd45b
Uba7
Cd274
Odc1
Orm3
Gbp7
Setdb2
Camp
Samsn1
Slfn5
Ifit1bl1
Tapbp
Ppa1
Ttc39c
Inhbb
Sod2
Tlr2
Tlr13
Serpina3i
Ccl7
Gbp11
Il4ra
Ccl12
Plac8
Ccl5
Nfkbia
Mrgpra2a
Smox
Rgs1
P2ry13
Batf
Pirb
Ifitm1
Rhou
Gbp4
Vcan
Sgms2
Csf3
Ms4a4c
Gzmb
Il4i1
Tnfaip6
Cxcl13
Slc16a3
Rab20
Timp1
Myc
Gm5970
Mmp25
Gbp9
Fpr1
Lacc1
Pfkfb3
Siglece
Clec4e
Ptafr
Cxcl11
Cd33
Hk2
Litaf
Map3k8
Il10
Trim30a
Rasl10b
Pla2g7
Fosl2
Cxcl2
Gm13822
9330175E14Rik
Plaur
Calca
H2-Q10
Ffar2
Ptgs2
Csf2rb
Rasd1
Ifi213
Herc6
Fcgr4
Tnip3
Plekha4
Il1a
Sh2b2
Ms4a4a
Hrh2
Tnfrsf1b
Mt1
S100a9
Gch1
Ifi206
Kcne4
Wfdc17
F13a1
BC023105
Wfdc21
Atf3
Dio2
Dgat1
Ccl3
Serpina3g
Phf11c
Procr
Pak6
Mlkl
Thbs1
Lmnb1
Sema4d
Ifi208
Csf1
Zbp1
Rdh12
Serpina3n
Ltf
Ccl19
I830077J02Rik
Mx2
Ms4a6c
Gm43305
Pstpip2
Fgr
Myd88
Parp10
Trafd1
Ifi207
Rhov
Arid5a
Slc7a5
Nfkbie
Rasa4
Ifit3
Gm5431
Il1r2
Lcn2
Adamts4
Snx20
Ly6g
Rsad2
Slc15a3
Sh3bp2
Gm6377
Trpm2
Slfn10-ps
Gadd45g
Sphk1
Irf1
Ms4a6d
Ackr3
Clec4d
Tnf
Ncf4
Asprv1
Ptges
Phf11b
Basp1
Rnf149
Sbno2
Acod1
Oasl1
Oas3
Klhl6
Mt2
Ccl20
Ifi203
Tmem252
Gpr35
Oas1b
Lrg1
Hif1a
Trim30c
Serpine1
Gbp2
Gm11427
Fpr2
Il1rn
Gm42031
Hsh2d
Osm
Xaf1
Alpl
Cpne2
Themis2
Gbp10
Ly6c2
Mxd1
Saa3
Fcer1g
Mmp9
Irak3
Zc3h12a
Il6
Parp12
Gm18752
Oas1g
Hdc
Iigp1
Csf2rb2
Csrnp1
Nlrc5
Dhx58
Dhrs9
Pla1a
AW112010
Ms4a6b
Bcl3
Gfpt2
Ctla4
Msr1
Epsti1
Cmpk2
Srgn
Gm20186
Ccrl2
Tnfaip3
Tgm1
Car13
Rtp4
Ampd3
Ptx3
Tgtp1
Gm10156
Plk3
Cxcl10
Rgs16
Tnfrsf9
Serpina3c
Fmnl2
Fbxl5
Snx10
Slfn2
Ifi205
Has1
Abtb2
Cxcl9
Parp9
Fcgr3
Serpina3f
Fap
Igsf6
Maff
Tap1
Tgtp2
Gm9845
Slc7a8
Ifi44
Treml2
Phf11d
Slc11a1
Asb4
Gm13889
Hmga1
Pik3ap1
Slpi
Fosl1
Socs1
Nt5c3
Ccl4
Cd177
Lrrc25
H2-Q4
Gadd45a
Gpr141
Tnfaip2
Gm43302
Gpr65
Apol9a
Fcgr2b
Stfa2l1
Dtx3l
Sectm1b
Mcoln2
Aldh1b1
Parp14
Gbp6
Pglyrp1
Nos2
Oasl2
Ifi209
Dnase1l3
Lif
Znfx1
Socs3
Ddx60
Lgals9
Ifi211
Cd14
Plekho2
Arg2
Tiparp
Gm12250
Pml
F10
Ccl2
Ifit3b
Plek
Mrgpra2b
Upp1
Marcksl1
S100a8
Prdx5
Fcgr1
Ifit1
Rubcnl
Gm12185
Retnlg
Isg15
Adam8
Ppp1r3b
Slfn9
Irgm1
Ifitm3
Saa1
Ebi3
Cxcl5
Hk3
Gm4841
Sp140
Ntng2
Helz2
Itgam
Tgfbi
Isg20
Nfe2
Trim30b
Grina
Sh3pxd2b
Ifit1bl2
Apold1
Ly6i
Cxcr2
Gda
Hck
Ncf1
Misp
Spi1
Sell
Slfn4
Tarm1
Slfn8
Mreg
Ninj1
Tgm2
Fth1
Bcl2a1b
AB124611
Aoah
Casp4
Cd80
Hcls1
Slc7a11
Usp18
Gm15832
Esd
Egr1
Saa2
Pilrb1
Hpx
Slfn3
Ifi214
Oas1a
Gm43181
Ube2l6
Selp
Birc3
Ch25h
Tnip1
Lilra6
Zfp36
Serpina3m
Padi4
Junb
Dusp2
Ido1
Slc28a2
Cd53
Lgals3bp
Slc39a14
Sp110
Ifit2
AA467197
Glrx
C5ar1
Hmox1
Vav1
Orm1
Mapk13
Igtp
Nfkbib
Ccdc86
Ccdc88b
Phf11a
Cxcl3
Gm42462
Ifi47
Nampt
Slc2a1
Clec5a
Tifa
Nfil3
Ogfr
Gm9574
Gpr84
Eif2ak2
Prok2
Nlrp3
Gm7676
Egln3
Rnf19b
Bcl2a1d
Serpina3h
Trem1
Trem3
F3
Tlr6
Ccr1
Milr1
Mctp2
Gla
Ccl11
Smpdl3b
Soat2
Il18rap
Il27
Lcp2
Ngp
Irf7
Cd86
Steap4
Cyp4f18
Trim30d
Il1b
F830016B08Rik
Cd300lf
Ifi204
Slfn1
Gbp5
Apod
Serpinb2
Oas2
Sdcbp2
Gbp3
Ifng
Malt1
Lpcat2
Pim1
Nfkbid
Apol9b
Stx11
Mx1
Ifih1
Gm37691
Ifitm6
Nfkbiz
N4bp1
Daxx
Clec4a1
Nod2
Il15ra
Mefv
Cxcl1
Pira2
Pnp2
Naip2
Rnd1

### Sheet: Downregulated DEGs
Downregulated DEGs in A.baumanii and S.pneumoniae model
Lrat
Bmp3
Mxra7
C1qtnf7
Adam33
Sox18
B130024G19Rik
Tril
Kif26a
Hykk
Aplnr
Snai2
Sox11
Rspo1
Hey1
D430019H16Rik
Rasgrp3
Adh1
Plscr4
Hmcn1
Cyp1a1
Sh3rf2
Clec1a
Ankrd63
Six5
Wfdc1
Irs1
Kank4
Slc7a10
Pdgfd
Kdr
Tppp
Aspn
Wnt2
Fat3
Kazald1
Abcg3
Fzd2
Nptx1
Wscd1
Olfml2a
Scn3a
Wnt3a
Lbh
Mfap5
Slc38a5
Colq
Tinag
Pdlim3
Spon2
Aard
Gfra2
Nkain4
Atp2b2
Stxbp4
Fabp1
Pcdh12
Rbp1
Myct1
Synm
Col6a3
Cd209a
Inmt
Stmn2
Sec16b
Faim2
Ushbp1
Pde5a
Ptgfr
Dpysl2
Vsnl1
Tmeff2
Gap43
Dact3
